# Single-cell time-series mapping of cell fate trajectories reveals an expanded developmental potential for human PSC-derived distal lung progenitors

**DOI:** 10.1101/782896

**Authors:** Killian Hurley, Jun Ding, Carlos Villacorta-Martin, Michael J. Herriges, Anjali Jacob, Marall Vedaie, Konstantinos D. Alysandratos, Yuliang L. Sun, Chieh Lin, Rhiannon B. Werder, Andrew A. Wilson, Aditya Mithal, Gustavo Mostoslavsky, Ignacio S. Caballero, Susan H. Guttentag, Farida Ahangari, Naftali Kaminski, Alejo Rodriguez-Fraticelli, Fernando Camargo, Ziv Bar-Joseph, Darrell N Kotton

**Affiliations:** Center for Regenerative Medicine of Boston University and Boston Medical Center, Boston, MA 02118, USA; The Pulmonary Center and Department of Medicine, Boston University School of Medicine, Boston, MA 02118, USA; Department of Medicine, Royal College of Surgeons in Ireland, Education and Research Centre, Beaumont Hospital, Dublin, Ireland; Tissue Engineering Research Group, Royal College of Surgeons in Ireland, Ireland; Computational Biology Department, School of Computer Science, Carnegie Mellon University, Pittsburgh, PA 15213, USA; Machine Learning Department, School of Computer Science, Carnegie Mellon University, Pittsburgh, PA 15217, USA; Department of Pediatrics; Monroe Carell Jr. Children’s Hospital, Vanderbilt University, Nashville, TN 37232, USA; Pulmonary, Critical care and Sleep Medicine, Yale University School of Medicine, New Haven, CT 16520, USA; Stem Cell Program, Boston Children’s Hospital, Boston, MA 02115, USA; Department of Stem Cell and Regenerative Biology, Harvard University, Cambridge, MA 02138, USA; Harvard Stem Cell Institute, Boston, MA 02115, USA

## Abstract

Alveolar epithelial type 2 cells (AEC2s) are the facultative progenitors responsible for maintaining lung alveoli throughout life, yet are difficult to access from patients for biomedical research or lung regeneration applications. Here we engineer AEC2s from human induced pluripotent stem cells (iPSCs) in vitro and use single cell RNA sequencing (scRNA-seq) to profile the detailed kinetics of their differentiation over time. We focus on both the desired target cells as well as those that appear to diverge to alternative endodermal fates. By combining scRNA-seq with lentiviral barcoding to trace differentiating clones, we reveal the bifurcating cell fate trajectories followed as primordial lung progenitors differentiate into mature AEC2s. We define the global transcriptomic signatures of primary developing human AEC2s from fetal through adult stages in order to identify the subset of in vitro differentiating cells that appear to recapitulate the path of in vivo development. In addition, we develop computational methods based on Continuous State Hidden Markov Models (CSHMM) to identify the precise timing and type of signals, such as over-exuberant Wnt responses, that induce some early multipotent NKX2-1+ progenitors to lose lung fate as they clonally diverge into a variety of non-lung endodermal lineages. Finally, we find that this initial developmental plasticity is regulatable via Wnt modulation, and subsides over time, ultimately resulting in iPSC-derived AEC2s that exhibit a stable phenotype and nearly limitless self-renewal capacity in vitro. Our methods and computational approaches can be widely applied to study and control directed differentiation, producing an inexhaustible supply of mature lineages, exemplified here by the generation of AEC2s.
