## Supplementary material for "Single-cell time-series mapping of cell fate trajectories reveals an expanded developmental potential for human PSC-derived distal lung progenitors": Table S3

### Sheet: Sheet1
Table S3- Up-regulated genes in bottom Paths (P3, P4, P6,P9) versus Top Paths (P2, P5, P7, P8, P10)
gene	Top_Paths	Bottom_Paths	log2_fold_change
THBS1	1.19152	3.35706	2.16554
WIF1	0.377647	2.12401	1.74636
NEAT1	1.64069	3.1686	1.52792
TSPAN13	1.95311	3.42066	1.46755
HIPK2	1.01344	2.34841	1.33498
IDS	0.505391	1.77991	1.27452
ITGA2	0.365931	1.552	1.18607
TTR	0.356043	1.53768	1.18164
DPY19L1	0.698931	1.80434	1.10541
CDH1	2.10034	3.15375	1.05341
MT-ND4L	1.65871	2.6713	1.0126
ERRFI1	0.772098	1.7787	1.00661
MLLT11	1.07015	2.06711	0.996961
CDKN1A	0.766685	1.74708	0.98039
LIFR	0.252126	1.21863	0.966499
UGCG	0.600754	1.56372	0.962965
MYH9	2.2931	3.23843	0.945325
SDC4	1.00814	1.9503	0.942158
CYP1B1	0.474023	1.39239	0.918367
MSN	0.706302	1.60001	0.893706
ATP6V1G1	2.40744	3.27423	0.86679
CDC42EP3	0.40201	1.26093	0.858916
RAB10	1.54697	2.38545	0.838479
PHLDA2	0.219527	1.0255	0.805973
BASP1	1.7384	2.53468	0.796279
MT-CO2	4.11415	4.87819	0.764035
STC2	0.33844	1.09558	0.757138
GHITM	1.88254	2.63126	0.748715
MTND4P12	5.58635	6.32749	0.74114
DDX21	2.41277	3.12211	0.709336
STOM	0.0884184	0.795067	0.706648
TM7SF3	0.887236	1.59277	0.70553
YBX3	1.77613	2.48051	0.704372
PIP4K2C	0.468041	1.16098	0.692943
PRKAR2A	1.26447	1.9486	0.684133
TNFRSF21	0.242541	0.914214	0.671673
MT-ND2	6.21833	6.86898	0.650653
SORT1	1.32056	1.96946	0.648897
PPIC	0.4515	1.09482	0.64332
MT-ND4	6.86365	7.50254	0.638898
SPTBN1	0.758055	1.39103	0.632973
LAMP1	1.16594	1.78318	0.617245
CMPK1	1.46602	2.0806	0.614589
ZMAT3	0.36792	0.981258	0.613338
CYSTM1	1.44525	2.05818	0.612926
SSR3	1.22776	1.83067	0.602906
NARS	1.20775	1.80776	0.600009
