## Supplementary material for "Single-cell time-series mapping of cell fate trajectories reveals an expanded developmental potential for human PSC-derived distal lung progenitors": Table S4

### Sheet: Sheet 1
p_val	avg_logFC	pct.1	pct.2	p_val_adj	cluster	gene
0	2.79978	0.806	0.03	0	Gut	FABP1
0	2.39025	0.926	0.132	0	Gut	LGALS3
3.67383e-236	1.517	0.977	0.759	7.83443e-232	Gut	CKB
4.79912e-213	1.35221	0.664	0.139	1.02341e-208	Gut	ANXA4
1.42603e-204	1.09754	0.4	0.004	3.04102e-200	Gut	PHGR1
4.80462e-196	1.15658	0.569	0.047	1.02458e-191	Gut	CDH17
5.2369e-186	1.47881	0.679	0.123	1.11677e-181	Gut	FXYD3
1.37903e-177	1.21337	0.377	0.008	2.94079e-173	Gut	MTTP
1.85344e-175	1.16364	0.404	0.013	3.95246e-171	Gut	TSPAN8
2.70788e-169	1.47843	0.65	0.111	5.77456e-165	Gut	AGR2
2.26472e-159	1.18877	0.384	0.013	4.82951e-155	Gut	MUC13
2.55634e-141	1.01346	0.449	0.036	5.45139e-137	Gut	CDX2
3.1229e-134	1.35157	0.634	0.119	6.65959e-130	Gut	APOA2
6.6942e-122	1.20287	0.709	0.192	1.42754e-117	Gut	TF
1.71034e-110	1.00703	0.242	0.004	3.64731e-106	Gut	AFP
5.75293e-104	0.954026	0.65	0.248	1.22681e-99	Gut	TDP2
8.31957e-103	1.00164	0.4	0.066	1.77415e-98	Gut	SLC26A2
3.88729e-68	1.49273	0.302	0.042	8.28965e-64	Gut	LCN15
8.43061e-67	1.40615	0.314	0.05	1.79783e-62	Gut	FGB
2.41668e-30	0.979416	0.438	0.215	5.15358e-26	Gut	TTR
0	3.03125	0.801	0.164	0	Lung	SFTPB
0	1.434	0.541	0.098	0	Lung	WFDC2
0	1.39617	0.79	0.335	0	Lung	CEBPD
0	1.37862	0.929	0.7	0	Lung	NPC2
0	1.3463	0.706	0.205	0	Lung	LPCAT1
0	1.3167	0.764	0.415	0	Lung	HMGB3
0	1.29274	0.612	0.123	0	Lung	CPM
0	0.846412	0.353	0.023	0	Lung	NAPSA
0.0000000000000000000000000000000000000000000000000000000000000000000000000000000000000000000000000000000000000000000000000000000000000000000000000000000000000000000000000000000000000000000000000000000000000000000000000000000000000000000000000000000000000000000000000000000000000000000000000000000000000000000000000000000100245919541189	1.44258	0.588	0.192	0.000000000000000000000000000000000000000000000000000000000000000000000000000000000000000000000000000000000000000000000000000000000000000000000000000000000000000000000000000000000000000000000000000000000000000000000000000000000000000000000000000000000000000000000000000000000000000000000000000000000000000000000000000213774423421585	Lung	PRSS2
0.00000000000000000000000000000000000000000000000000000000000000000000000000000000000000000000000000000000000000000000000000000000000000000000000000000000000000000000000000000000000000000000000000000000000000000000000000000000000000000000000000000000000000000000000000000000000000000000000000000000000000000000000000185305572379442	0.841911	0.828	0.555	0.000000000000000000000000000000000000000000000000000000000000000000000000000000000000000000000000000000000000000000000000000000000000000000000000000000000000000000000000000000000000000000000000000000000000000000000000000000000000000000000000000000000000000000000000000000000000000000000000000000000000000000000039516413309916	Lung	CADM1
0.000000000000000000000000000000000000000000000000000000000000000000000000000000000000000000000000000000000000000000000000000000000000000000000000000000000000000000000000000000000000000000000000000000000000000000000000000000000000000000000000000000000000000000000000000000000000000000000000107341811106388	1.08171	0.437	0.102	0.00000000000000000000000000000000000000000000000000000000000000000000000000000000000000000000000000000000000000000000000000000000000000000000000000000000000000000000000000000000000000000000000000000000000000000000000000000000000000000000000000000000000000000000000000000000000000000000228906412184371	Lung	AQP3
0.000000000000000000000000000000000000000000000000000000000000000000000000000000000000000000000000000000000000000000000000000000000000000000000000000000000000000000000000000000000000000000000000000000000000000000000000000000000000000000000000000000000000000000000000317094171588975	0.820224	0.345	0.053	0.00000000000000000000000000000000000000000000000000000000000000000000000000000000000000000000000000000000000000000000000000000000000000000000000000000000000000000000000000000000000000000000000000000000000000000000000000000000000000000000000000000000000000000000676203320913489	Lung	MUC1
0.0000000000000000000000000000000000000000000000000000000000000000000000000000000000000000000000000000000000000000000000000000000000000000000000000000000000000000000000000000000000000000000000000000000000000000000000000000000000000000000000000000000000000000000000118704312272535	0.944422	0.586	0.29	0.000000000000000000000000000000000000000000000000000000000000000000000000000000000000000000000000000000000000000000000000000000000000000000000000000000000000000000000000000000000000000000000000000000000000000000000000000000000000000000000000000000000000000000253136945921182	Lung	SDC4
1.52124e-217	0.988101	0.782	0.648	3.24403e-213	Lung	WSB1
1.8889e-210	1.37639	0.259	0.03	4.02808e-206	Lung	SFTPC
1.17629e-206	0.778319	0.263	0.035	2.50844e-202	Lung	HOPX
6.33889e-187	1.32466	0.194	0.012	1.35177e-182	Lung	SFTPA1
5.12114e-179	0.804848	0.383	0.122	1.09208e-174	Lung	CXCL2
6.07418e-136	0.968792	0.509	0.292	1.29532e-131	Lung	VIM
1.15866e-95	0.877478	0.12	0.015	2.47083e-91	Lung	LECT1
0	2.14426	0.746	0.191	0	NLE	IGF2
0	1.4634	0.648	0.139	0	NLE	PRSS23
0	1.18659	0.498	0.058	0	NLE	BAMBI
0	1.02934	0.541	0.105	0	NLE	TBX3
0	0.849688	0.398	0.044	0	NLE	IGDCC3
0.0000000000000000000000000000000000000000000000000000000000000000000000000000000000000000000000000000000000000000000000000000000000000000000000000000000000000000000000000000000000000000000000000000000000000000000000000000000000000000000000000000000000000000000000000000000000000000000368980535442873	1.01587	0.489	0.176	0.000000000000000000000000000000000000000000000000000000000000000000000000000000000000000000000000000000000000000000000000000000000000000000000000000000000000000000000000000000000000000000000000000000000000000000000000000000000000000000000000000000000000000000000000000000000000000786850991831926	NLE	MBNL3
0.000000000000000000000000000000000000000000000000000000000000000000000000000000000000000000000000000000000000000000000000000000000000000000000000000000000000000000000000000000000000000000000000000000000000000000000000000000000000000000000000000000000000000000000000000489963148757282	0.858711	0.737	0.419	0.000000000000000000000000000000000000000000000000000000000000000000000000000000000000000000000000000000000000000000000000000000000000000000000000000000000000000000000000000000000000000000000000000000000000000000000000000000000000000000000000000000000000000000000010448464147249	NLE	ID1
0.00000000000000000000000000000000000000000000000000000000000000000000000000000000000000000000000000000000000000000000000000000000000000000000000000000000000000000000000000000000000000000000000000000000000000000000000000000000000000000000000000000000000000000000064925795950154	0.92466	0.611	0.3	0.0000000000000000000000000000000000000000000000000000000000000000000000000000000000000000000000000000000000000000000000000000000000000000000000000000000000000000000000000000000000000000000000000000000000000000000000000000000000000000000000000000000000000000138454259863703	NLE	COL2A1
1.27207e-209	0.832028	0.858	0.715	2.71268e-205	NLE	CKB
2.99019e-202	0.800647	0.624	0.355	6.37658e-198	NLE	ID3
8.05476e-192	0.874201	0.396	0.138	1.71768e-187	NLE	TPD52L1
6.86138e-187	0.779076	0.754	0.539	1.46319e-182	NLE	SLC2A1
3.02729e-183	0.785154	0.862	0.775	6.4557e-179	NLE	FN1
9.27585e-177	0.796916	0.386	0.13	1.97807e-172	NLE	NKD1
2.08556e-169	1.03013	0.559	0.337	4.44745e-165	NLE	PEG10
1.20874e-141	0.893824	0.37	0.124	2.57764e-137	NLE	TF
7.66283e-139	1.37836	0.352	0.187	1.6341e-134	NLE	SERPINA1
7.99339e-120	1.42924	0.365	0.159	1.70459e-115	NLE	PLA2G2A
1.75105e-106	1.00861	0.19	0.042	3.73412e-102	NLE	NOTUM
1.60279e-77	0.822506	0.514	0.374	3.41796e-73	NLE	FABP5
0.00000000000000000000000000000000000000000000000000000000000000000000000000000000000000000000000000000000000000000000000000000000000000000000000000000000000000000000000000000000000000000000000000000000000000000000000000000000000000000000000000000000000000000000000000000000000000000000000000000000000000000000505483791407455	2.14287	0.737	0.034	0.00000000000000000000000000000000000000000000000000000000000000000000000000000000000000000000000000000000000000000000000000000000000000000000000000000000000000000000000000000000000000000000000000000000000000000000000000000000000000000000000000000000000000000000000000000000000000000000000000000000000000010779441851764	PNEC	ASCL1
1.76688e-162	1.45442	0.939	0.4	3.76786e-158	PNEC	IGFBP5
2.01682e-161	1.4824	0.487	0.03	4.30088e-157	PNEC	CALCA
7.29604e-152	1.2815	0.602	0.11	1.55588e-147	PNEC	HES6
1.15755e-135	0.8417	0.329	0.006	2.46847e-131	PNEC	UBE2QL1
6.95202e-133	1.48231	0.487	0.045	1.48252e-128	PNEC	MIAT
9.60385e-101	0.883851	0.237	0.004	2.04802e-96	PNEC	INSM1
4.08264e-100	0.657649	0.26	0.006	8.70623e-96	PNEC	DLL3
4.43471e-88	0.988315	0.809	0.469	9.45702e-84	PNEC	ID2
2.29448e-82	0.788088	0.281	0.019	4.89297e-78	PNEC	DLL1
5.63877e-72	0.866156	0.441	0.085	1.20247e-67	PNEC	PCP4
1.0722e-63	0.966947	0.495	0.145	2.28647e-59	PNEC	TFF3
8.02171e-60	0.75533	0.421	0.142	1.71063e-55	PNEC	B3GNT5
1.20339e-59	0.877145	0.398	0.098	2.56623e-55	PNEC	DDC
4.7862e-58	0.696825	0.839	0.565	1.02066e-53	PNEC	TUBB2B
9.39324e-55	0.80523	0.408	0.142	2.00311e-50	PNEC	SEC11C
1.18972e-44	0.630813	0.37	0.095	2.53707e-40	PNEC	NBL1
2.07122e-43	0.792954	0.403	0.154	4.41688e-39	PNEC	LINC00261
2.74433e-41	0.764111	0.367	0.156	5.85229e-37	PNEC	ADI1
1.71748e-40	0.691555	0.403	0.144	3.66253e-36	PNEC	KRT7
