## Supplementary material for "Single-cell time-series mapping of cell fate trajectories reveals an expanded developmental potential for human PSC-derived distal lung progenitors": Table S5

### Sheet: combined_lentibarcode_experimen
Table S5- Lentiviral barcoded clone cells mapped to bottom (P3,P4,P6,P9) Versus top paths (P2,P5,P7,P8,P10)
index	size	cluster_id	P0	P1	P2	P3	P4	P5	P6	P7	P8	P9	P10	bottom/both path
0	212	X232	5	8	59	0	0	19	12	12	67	1	29	0.0653266
1	79	X360	2	1	2	0	0	5	54	0	14	0	1	0.710526
2	77	X29	0	0	15	0	1	11	10	1	38	0	1	0.142857
3	75	X63	2	0	30	0	0	5	2	6	27	0	3	0.0273973
4	69	X8	1	2	0	0	4	4	45	0	13	0	0	0.742424
5	65	X128	0	0	30	0	0	6	2	2	21	1	3	0.0461538
6	61	X385	1	3	10	0	0	10	2	2	13	1	19	0.0526316
7	57	X309	2	0	8	0	0	11	3	10	11	0	12	0.0545455
8	40	X70	0	0	9	0	0	9	1	10	2	0	9	0.025
9	37	X444	2	0	12	0	0	4	2	1	10	3	3	0.142857
10	34	X481	0	1	9	0	0	1	1	10	0	0	12	0.030303
11	33	X345	3	1	2	0	0	0	22	0	2	1	2	0.793103
12	32	X314	3	1	0	0	0	0	26	0	0	2	0	1
13	32	X77	0	0	5	0	0	5	9	1	10	0	2	0.28125
14	29	X473	1	0	0	0	0	0	25	0	0	1	2	0.928571
15	27	X312	1	0	3	0	0	0	21	0	0	1	1	0.846154
16	26	X322	2	0	7	0	0	6	2	1	3	1	4	0.125
17	26	X277	0	0	0	0	0	0	21	0	4	0	1	0.807692
18	23	X123	0	0	0	0	0	10	0	1	7	0	5	0
19	23	X406	0	0	13	0	0	0	0	0	3	0	7	0
20	21	X169	1	0	1	0	0	0	19	0	0	0	0	0.95
21	21	X195	1	0	10	0	0	2	2	0	1	2	3	0.2
22	19	X378	1	0	1	0	0	0	16	0	1	0	0	0.888889
23	19	X384	3	0	1	0	1	0	10	0	1	0	3	0.6875
24	18	X21	0	0	0	0	0	0	15	0	1	2	0	0.944444
25	17	X450	3	0	4	0	0	6	3	0	1	0	0	0.214286
26	15	X261	1	2	4	0	0	1	0	0	7	0	0	0
27	15	X118	0	0	0	0	0	0	14	0	0	0	1	0.933333
28	15	X219	0	2	0	0	0	9	0	2	0	0	2	0
29	14	X388	0	0	5	0	0	0	7	1	1	0	0	0.5
30	14	X356	0	1	2	0	0	3	3	0	1	1	3	0.307692
31	13	X4	1	0	5	0	0	1	0	2	2	0	2	0
32	13	X401	2	1	0	0	0	0	6	1	1	0	2	0.6
33	13	X39	0	1	0	0	0	0	12	0	0	0	0	1
34	13	X255	0	0	0	0	0	0	13	0	0	0	0	1
35	12	X330	0	0	0	0	0	0	10	0	0	0	2	0.833333
36	12	X209	3	1	1	0	0	1	2	0	0	1	3	0.375
37	12	X166	3	0	1	0	0	4	0	1	0	0	3	0
38	12	X339	2	0	0	0	0	1	9	0	0	0	0	0.9
39	12	X146	1	2	0	0	0	0	9	0	0	0	0	1
40	12	X454	0	2	2	0	0	2	4	0	0	1	1	0.5
41	12	X456	1	0	0	0	0	0	9	0	0	0	2	0.818182
42	11	X160	0	0	0	0	0	0	11	0	0	0	0	1
43	11	X269	1	0	1	0	0	0	9	0	0	0	0	0.9
44	11	X276	0	0	3	0	0	1	5	0	2	0	0	0.454545
45	10	X180	0	0	0	0	0	0	0	0	9	0	1	0
46	10	X377	0	1	1	0	0	0	4	1	0	0	3	0.444444
47	10	X364	2	0	0	0	0	0	8	0	0	0	0	1
48	9	X281	0	2	1	0	0	0	5	0	1	0	0	0.714286
49	9	X427	0	0	6	0	0	1	1	0	0	0	1	0.111111
50	9	X242	1	0	0	0	0	0	7	0	1	0	0	0.875
51	9	X470	1	2	0	0	0	0	4	0	0	0	2	0.666667
52	9	X442	2	3	0	0	0	0	4	0	0	0	0	1
53	9	X148	0	0	3	0	0	0	4	0	2	0	0	0.444444
54	9	X372	0	0	0	0	0	0	8	0	0	1	0	1
55	9	X439	1	1	0	0	0	0	7	0	0	0	0	1
56	9	X332	0	0	0	0	0	0	8	0	1	0	0	0.888889
57	9	X45	0	0	0	0	0	0	8	0	1	0	0	0.888889
58	9	X324	0	0	3	0	0	0	5	0	1	0	0	0.555556
59	8	X186	0	0	1	0	0	0	7	0	0	0	0	0.875
60	8	X6	0	0	3	0	0	3	0	0	1	0	1	0
61	8	X355	0	1	0	0	0	2	3	0	1	0	1	0.428571
62	8	X119	0	0	3	0	0	1	0	0	4	0	0	0
63	8	X211	0	0	0	0	0	0	8	0	0	0	0	1
64	8	X67	1	0	1	0	1	0	5	0	0	0	0	0.857143
65	8	X217	0	2	1	0	0	0	5	0	0	0	0	0.833333
66	7	X357	0	0	2	0	0	0	5	0	0	0	0	0.714286
67	7	X252	0	2	0	0	1	0	3	0	0	0	1	0.8
68	7	X327	0	0	1	0	0	0	2	0	4	0	0	0.285714
69	7	X193	0	0	0	0	0	0	7	0	0	0	0	1
70	7	X428	0	2	1	0	0	0	2	1	1	0	0	0.4
71	7	X194	2	0	3	0	0	0	2	0	0	0	0	0.4
72	7	X420	0	0	1	0	0	0	3	0	3	0	0	0.428571
73	7	X402	1	2	3	0	0	0	1	0	0	0	0	0.25
74	7	X226	1	0	1	0	0	0	3	0	0	0	2	0.5
75	7	X12	1	0	0	0	0	0	6	0	0	0	0	1
76	7	X352	0	0	0	0	0	0	6	0	0	1	0	1
77	7	X370	0	0	0	0	0	0	7	0	0	0	0	1
78	7	X149	0	0	1	0	0	3	0	0	1	0	2	0
79	7	X154	0	0	0	0	0	0	7	0	0	0	0	1
80	7	X235	0	1	1	0	0	0	4	0	1	0	0	0.666667
81	7	X241	2	0	0	0	0	0	5	0	0	0	0	1
82	7	X431	0	0	0	0	0	0	7	0	0	0	0	1
83	7	X202	1	0	1	0	0	1	0	3	1	0	0	0
84	7	X163	0	0	0	0	0	1	5	0	1	0	0	0.714286
85	7	X285	0	1	1	0	0	0	5	0	0	0	0	0.833333
86	7	X472	1	0	0	0	0	0	5	0	0	0	1	0.833333
87	6	X306	0	1	0	0	0	0	5	0	0	0	0	1
88	6	X295	0	1	0	0	0	1	4	0	0	0	0	0.8
89	6	X224	0	1	0	0	0	0	5	0	0	0	0	1
90	6	X204	1	0	0	0	0	0	4	0	0	0	1	0.8
91	6	X190	1	0	0	0	0	0	5	0	0	0	0	1
92	6	X272	0	1	1	0	0	0	4	0	0	0	0	0.8
93	6	X308	1	1	0	0	0	1	3	0	0	0	0	0.75
94	6	X476	0	0	0	0	0	0	5	0	0	0	1	0.833333
95	6	X479	0	2	1	0	0	0	1	0	1	0	1	0.25
96	6	X305	0	0	0	0	0	0	6	0	0	0	0	1
97	6	X179	1	1	0	0	0	0	4	0	0	0	0	1
98	6	X369	0	0	0	0	0	1	4	0	0	0	1	0.666667
99	6	X391	0	0	1	0	0	0	5	0	0	0	0	0.833333
100	6	X403	0	0	0	0	0	0	6	0	0	0	0	1
101	6	X344	0	1	0	0	0	0	1	0	0	1	3	0.4
102	6	X413	0	1	0	0	0	0	5	0	0	0	0	1
103	6	X342	0	1	1	0	0	2	0	1	0	1	0	0.2
104	6	X338	0	2	0	0	0	0	3	0	0	0	1	0.75
105	5	X408	0	0	0	0	0	1	4	0	0	0	0	0.8
106	5	X468	0	2	0	0	0	0	3	0	0	0	0	1
107	5	X279	0	0	0	0	0	2	0	0	3	0	0	0
108	5	X440	0	0	2	0	0	0	3	0	0	0	0	0.6
109	5	X278	0	0	0	0	0	1	3	0	1	0	0	0.6
110	5	X438	0	0	0	0	0	0	2	1	0	0	2	0.4
111	5	X480	0	0	3	0	0	0	0	0	0	0	2	0
112	5	X414	0	0	0	0	2	0	2	0	1	0	0	0.8
113	5	X436	1	0	0	0	0	3	0	0	1	0	0	0
114	5	X205	0	0	1	0	0	2	0	0	2	0	0	0
115	5	X134	0	0	0	0	0	0	2	0	0	1	2	0.6
116	5	X110	0	0	0	0	0	0	4	0	0	0	1	0.8
117	5	X243	0	1	0	0	0	1	1	1	1	0	0	0.25
118	5	X460	0	0	0	0	4	0	1	0	0	0	0	1
119	5	X164	0	0	0	0	0	0	5	0	0	0	0	1
120	5	X394	1	0	0	0	0	0	2	1	1	0	0	0.5
121	5	X198	0	0	0	0	0	0	5	0	0	0	0	1
122	5	X248	1	2	0	0	0	0	2	0	0	0	0	1
123	5	X89	2	0	0	0	0	0	3	0	0	0	0	1
124	5	X17	0	0	0	0	3	0	2	0	0	0	0	1
125	5	X192	0	0	0	0	0	1	0	0	2	0	2	0
126	4	X366	0	0	1	0	0	0	3	0	0	0	0	0.75
127	4	X47	0	1	0	0	0	0	3	0	0	0	0	1
128	4	X256	1	0	0	0	0	0	3	0	0	0	0	1
129	4	X253	0	0	2	0	0	0	0	1	1	0	0	0
130	4	X274	1	0	0	0	0	0	3	0	0	0	0	1
131	4	X467	0	0	0	0	0	2	0	1	0	0	1	0
132	4	X375	0	0	0	0	0	0	4	0	0	0	0	1
133	4	X105	1	1	0	0	0	1	0	0	0	1	0	0.5
134	4	X448	1	0	0	0	0	0	3	0	0	0	0	1
135	4	X238	1	0	0	0	0	0	1	0	0	0	2	0.333333
136	4	X131	0	2	0	0	1	0	1	0	0	0	0	1
137	4	X93	1	0	0	0	0	0	3	0	0	0	0	1
138	4	X88	0	0	0	0	0	0	4	0	0	0	0	1
139	4	X425	0	0	0	0	0	0	3	0	0	1	0	1
140	4	X187	1	0	0	0	0	0	1	1	0	0	1	0.333333
141	4	X424	0	0	0	0	0	0	4	0	0	0	0	1
142	4	X319	0	0	1	0	0	2	1	0	0	0	0	0.25
143	4	X54	0	1	0	0	0	0	3	0	0	0	0	1
144	4	X60	1	0	0	0	0	0	3	0	0	0	0	1
145	4	X197	0	0	0	0	0	0	4	0	0	0	0	1
146	4	X301	0	0	0	0	0	0	0	0	4	0	0	0
147	4	X152	0	0	0	0	0	0	4	0	0	0	0	1
148	4	X347	0	0	1	0	0	1	0	0	0	0	2	0
149	4	X214	0	0	0	0	2	0	2	0	0	0	0	1
150	4	X297	1	1	0	0	0	0	2	0	0	0	0	1
151	4	X441	0	0	0	0	0	0	4	0	0	0	0	1
152	4	X410	0	0	0	0	0	0	3	0	0	0	1	0.75
153	3	X351	0	0	0	0	0	0	3	0	0	0	0	1
154	3	X284	2	0	0	0	0	0	0	0	0	1	0	1
155	3	X368	0	1	0	0	0	0	2	0	0	0	0	1
156	3	X393	0	0	0	0	0	0	3	0	0	0	0	1
157	3	X263	0	0	0	0	0	2	0	0	1	0	0	0
158	3	X41	0	1	0	0	0	0	1	0	0	0	1	0.5
159	3	X325	1	0	0	0	0	0	2	0	0	0	0	1
160	3	X329	0	0	0	0	0	0	3	0	0	0	0	1
161	3	X418	0	0	0	0	0	0	2	0	1	0	0	0.666667
162	3	X386	2	1	0	0	0	0	0	0	0	0	0	#DIV/0!
163	3	X354	0	0	0	0	0	0	3	0	0	0	0	1
164	3	X404	0	0	0	0	0	0	2	1	0	0	0	0.666667
165	3	X270	0	0	0	0	0	0	3	0	0	0	0	1
166	3	X353	1	0	0	0	0	0	2	0	0	0	0	1
167	3	X400	1	0	1	0	0	0	1	0	0	0	0	0.5
168	3	X435	0	0	0	0	0	2	0	0	0	0	1	0
169	3	X298	0	0	0	0	0	2	0	0	1	0	0	0
170	3	X362	0	0	0	0	0	0	3	0	0	0	0	1
171	3	X446	0	0	0	0	0	0	3	0	0	0	0	1
172	3	X336	0	2	0	0	0	0	1	0	0	0	0	1
173	3	X445	0	0	0	0	0	1	2	0	0	0	0	0.666667
174	3	X341	0	1	0	0	0	0	2	0	0	0	0	1
175	3	X376	1	0	0	0	0	0	0	1	0	0	1	0
176	3	X447	0	0	0	0	0	0	3	0	0	0	0	1
177	3	X99	0	0	0	0	0	0	3	0	0	0	0	1
178	3	X396	0	1	0	0	0	0	2	0	0	0	0	1
179	3	X155	0	1	0	0	0	0	2	0	0	0	0	1
180	3	X133	0	0	0	0	0	0	2	0	0	0	1	0.666667
181	3	X76	0	0	1	0	0	0	2	0	0	0	0	0.666667
182	3	X81	0	0	1	0	2	0	0	0	0	0	0	0.666667
183	3	X483	0	0	1	0	0	1	1	0	0	0	0	0.333333
184	3	X463	0	1	0	0	0	0	2	0	0	0	0	1
185	3	X218	0	0	0	0	0	0	3	0	0	0	0	1
186	3	X199	0	0	0	0	0	0	3	0	0	0	0	1
187	3	X461	0	0	0	0	0	0	3	0	0	0	0	1
188	3	X111	0	0	1	0	0	0	0	0	0	1	1	0.333333
189	3	X140	0	0	1	0	0	0	2	0	0	0	0	0.666667
190	3	X58	0	0	1	0	0	0	0	0	2	0	0	0
191	3	X487	0	0	0	0	0	0	3	0	0	0	0	1
192	3	X92	0	0	0	0	0	0	3	0	0	0	0	1
193	3	X250	0	0	0	0	0	1	2	0	0	0	0	0.666667
194	3	X57	0	0	0	0	0	0	2	0	0	0	1	0.666667
195	3	X147	0	0	0	0	0	0	2	0	0	0	1	0.666667
196	3	X18	0	0	0	0	0	0	3	0	0	0	0	1
197	3	X212	0	0	0	0	0	0	3	0	0	0	0	1
198	3	X14	0	0	0	0	0	0	3	0	0	0	0	1
199	2	X162	0	0	0	0	0	0	2	0	0	0	0	1
200	2	X167	0	0	0	0	0	0	2	0	0	0	0	1
201	2	X416	0	0	0	0	0	0	2	0	0	0	0	1
202	2	X335	0	0	0	0	0	0	0	0	0	0	2	0
203	2	X453	0	0	0	0	0	0	2	0	0	0	0	1
204	2	X419	0	0	0	0	0	0	1	0	0	0	1	0.5
205	2	X170	0	0	0	0	0	0	2	0	0	0	0	1
206	2	X156	0	0	0	0	0	0	2	0	0	0	0	1
207	2	X26	0	0	0	0	0	2	0	0	0	0	0	0
208	2	X326	1	0	0	0	0	0	1	0	0	0	0	1
209	2	X56	0	0	0	0	0	0	2	0	0	0	0	1
210	2	X176	0	0	0	0	0	1	0	0	0	0	1	0
211	2	X53	0	0	0	0	0	0	1	0	0	0	1	0.5
212	2	X52	0	0	1	0	0	1	0	0	0	0	0	0
213	2	X168	0	0	0	0	0	0	1	0	0	0	1	0.5
214	2	X59	0	0	1	0	0	1	0	0	0	0	0	0
215	2	X350	0	1	0	0	0	0	1	0	0	0	0	1
216	2	X346	0	0	0	0	0	2	0	0	0	0	0	0
217	2	X392	1	0	0	0	0	0	1	0	0	0	0	1
218	2	X390	0	0	0	0	0	0	2	0	0	0	0	1
219	2	X94	0	0	0	0	0	0	0	0	2	0	0	0
220	2	X103	0	0	0	0	0	0	1	0	0	0	1	0.5
221	2	X106	0	0	0	0	0	1	0	0	1	0	0	0
222	2	X107	0	0	0	0	0	0	0	0	2	0	0	0
223	2	X382	0	0	0	0	0	0	0	0	0	2	0	1
224	2	X381	0	0	0	0	0	0	2	0	0	0	0	1
225	2	X90	0	0	0	0	0	0	2	0	0	0	0	1
226	2	X153	0	0	0	0	0	0	2	0	0	0	0	1
227	2	X373	0	0	0	0	0	0	2	0	0	0	0	1
228	2	X371	0	0	0	0	0	0	0	0	2	0	0	0
229	2	X367	0	0	0	0	0	0	1	0	1	0	0	0.5
230	2	X407	0	0	1	0	0	0	0	0	1	0	0	0
231	2	X139	0	0	2	0	0	0	0	0	0	0	0	0
232	2	X142	0	0	0	0	0	0	2	0	0	0	0	1
233	2	X7	0	0	0	0	0	0	2	0	0	0	0	1
234	2	X316	0	0	0	0	0	0	2	0	0	0	0	1
235	2	X411	0	0	0	0	0	0	2	0	0	0	0	1
236	2	X412	0	0	0	0	0	0	1	0	0	1	0	1
237	2	X122	0	0	0	0	0	0	2	0	0	0	0	1
238	2	X426	0	0	0	0	0	0	2	0	0	0	0	1
239	2	X328	0	0	0	0	0	0	2	0	0	0	0	1
240	2	X184	0	0	0	0	0	0	2	0	0	0	0	1
241	2	X294	1	0	0	0	0	0	1	0	0	0	0	1
242	2	X48	0	0	0	0	0	2	0	0	0	0	0	0
243	2	X291	0	0	0	0	0	0	1	0	0	1	0	1
244	2	X215	0	0	0	0	0	0	2	0	0	0	0	1
245	2	X289	0	0	1	0	0	0	1	0	0	0	0	0.5
246	2	X44	0	0	1	0	0	0	0	0	1	0	0	0
247	2	X478	0	0	2	0	0	0	0	0	0	0	0	0
248	2	X471	1	0	0	0	0	0	0	0	0	0	1	0
249	2	X443	0	0	0	0	0	1	0	1	0	0	0	0
250	2	X469	1	0	0	0	0	0	1	0	0	0	0	1
251	2	X231	0	0	0	0	0	0	2	0	0	0	0	1
252	2	X24	1	0	0	0	0	1	0	0	0	0	0	0
253	2	X246	0	0	0	0	0	0	2	0	0	0	0	1
254	2	X449	0	0	1	0	0	0	1	0	0	0	0	0.5
255	2	X451	0	0	0	0	0	0	0	1	0	0	1	0
256	2	X452	0	0	0	0	0	0	2	0	0	0	0	1
257	2	X262	0	0	2	0	0	0	0	0	0	0	0	0
258	2	X208	0	0	2	0	0	0	0	0	0	0	0	0
259	2	X201	0	1	0	0	0	0	1	0	0	0	0	1
260	2	X283	0	0	0	0	0	0	2	0	0	0	0	1
261	2	X247	0	0	0	0	0	0	1	0	0	0	1	0.5
262	2	X486	0	0	0	0	0	0	2	0	0	0	0	1
263	2	X304	0	0	0	0	0	0	2	0	0	0	0	1
264	2	X432	0	0	0	0	0	0	2	0	0	0	0	1
265	2	X485	0	0	0	0	0	0	1	0	0	0	1	0.5
266	2	X5	0	0	0	0	0	1	0	0	0	0	1	0
267	2	X300	0	0	0	0	0	0	2	0	0	0	0	1
268	2	X50	1	0	0	0	0	0	1	0	0	0	0	1
269	2	X433	0	1	0	0	0	0	1	0	0	0	0	1
270	2	X434	0	0	0	0	0	0	1	0	0	1	0	1
271	2	X185	0	0	0	0	0	0	2	0	0	0	0	1
